# Exploring natural odour landscapes: A case study with implications for human-biting insects

**DOI:** 10.1101/2023.05.08.539789

**Authors:** Jessica L. Zung, Sumer M. Kotb, Carolyn S. McBride

## Abstract

The natural world is full of odours—blends of volatile chemicals emitted by potential sources of food, social partners, predators, and pathogens. Animals rely heavily on these signals for survival and reproduction. Yet we remain remarkably ignorant of the composition of the chemical world. How many compounds do natural odours typically contain? How often are those compounds shared across stimuli? What are the best statistical strategies for discrimination? Answering these questions will deliver crucial insight into how brains can most efficiently encode olfactory information. Here, we undertake the first large-scale survey of vertebrate body odours, a set of stimuli relevant to blood-feeding arthropods. We quantitatively characterize the odour of 64 vertebrate species (mostly mammals), representing 29 families and 13 orders. We confirm that these stimuli are complex blends of relatively common, shared compounds and show that they are much less likely to contain unique components than are floral odours—a finding with implications for olfactory coding in blood feeders and floral visitors. We also find that vertebrate body odours carry little phylogenetic information, yet show consistency within a species. Human odour is especially unique, even compared to the odour of other great apes. Finally, we use our newfound understanding of odour-space statistics to make specific predictions about olfactory coding, which align with known features of mosquito olfactory systems. Our work provides one of the first quantitative descriptions of a natural odour space and demonstrates how understanding the statistics of sensory environments can provide novel insight into sensory coding and evolution.
