## Supplemental Table 1 for "Exploring natural odour landscapes: A case study with implications for human-biting insects"

order	extract_id	source	age	sex	extraction_type	hair_collection_date	hair_mass_g	part_of_animal	extraction_date	extraction_chamber_id	extraction_time_min	extraction_flow_rate_mL_min	GCMS_split_ratio	common_name	sci_name	tax_order	tax_family	breed	species_representative	notes
1	Hsap1	Humans	-	F	live	NA	NA	arm	2021-12-14	4	10	200	20	Human	Homo_sapiens	Primates	Hominidae		1
2	Hsap2	Humans	-	F	live	NA	NA	arm	2021-12-14	4	10	200	20	Human	Homo_sapiens	Primates	Hominidae		0
3	Hsap3	Humans	-	M	live	NA	NA	arm	2021-12-14	4	10	200	20	Human	Homo_sapiens	Primates	Hominidae		0
4	Hsap4	Humans	-	M	live	NA	NA	arm	2021-12-15	4	10	200	20	Human	Homo_sapiens	Primates	Hominidae		0
5	Hsap5	Humans	-	F	live	NA	NA	arm	2021-12-15	4	10	200	20	Human	Homo_sapiens	Primates	Hominidae		0
6	Hsap6	Humans	-	M	live	NA	NA	arm	2021-12-16	4	10	200	20	Human	Homo_sapiens	Primates	Hominidae		0
7	Hsap7	Humans	-	M	live	NA	NA	arm	2021-12-22	4	10	200	20	Human	Homo_sapiens	Primates	Hominidae		0
8	Hsap8	Humans	-	M	live	NA	NA	arm	2021-12-14	4	10	200	20	Human	Homo_sapiens	Primates	Hominidae		0
9	Hsap9	Humans	-	F	live	NA	NA	arm	2021-12-15	4	10	200	20	Human	Homo_sapiens	Primates	Hominidae		0
10	Hsap10	Humans	-	F	live	NA	NA	arm	2021-12-15	4	10	200	20	Human	Homo_sapiens	Primates	Hominidae		0
11	Hsap11	Humans	-	F	live	NA	NA	arm	2021-12-17	4	10	200	20	Human	Homo_sapiens	Primates	Hominidae		0
12	Hsap12	Humans	-	M	live	NA	NA	arm	2021-12-16	4	10	200	20	Human	Homo_sapiens	Primates	Hominidae		0
13	Ptro1	Sanctuary 2	31	M	hair	2021-09-16	0.81	arm	2021-10-05	7	60	50	10	Chimpanzee	Pan_troglodytes	Primates	Hominidae		0
14	Ptro2	Sanctuary 2	25	M	hair	2021-09-16	0.76	arm	2021-10-05	7	60	50	10	Chimpanzee	Pan_troglodytes	Primates	Hominidae		0
15	Ptro3	Sanctuary 2	48 38 25	F M M	hair	2021-09-16	1.46	arm	2021-10-01	7	60	50	10	Chimpanzee	Pan_troglodytes	Primates	Hominidae		1	hair from three individuals combined due to small quantity
16	Ppan1	Sanctuary 1	11 40 23 14	M M M F	hair	2021-08-11	1.25	back or arm	2021-10-01	7	60	50	10	Bonobo	Pan_paniscus	Primates	Hominidae		1	hair from four individuals combined due to small quantity
17	Ppan2	Zoo 1	8	F	hair	2022-04-05	~0.5	right arm	2022-08-17	7	30	50	10	Bonobo	Pan_paniscus	Primates	Hominidae		0
18	Pabe1	Sanctuary 2	21	M	hair	2021-09-18	0.54	arm	2021-10-05	7	60	50	10	Orangutan	Pongo_abelii	Primates	Hominidae		0
19	Pabe2	Sanctuary 2	36	MC	hair	2021-09-21	0.5	arm	2021-10-05	7	60	50	10	Orangutan	Pongo_abelii	Primates	Hominidae		0
20	Pabe3	Sanctuary 2	31 43 39 35	M MC F F	hair	2021-09-18	1.1	arm or leg	2021-10-01	7	60	50	10	Orangutan	Pongo_abelii	Primates	Hominidae		1	hair from four individuals combined due to small quantity
21	Tcri1	Zoo 1	5	M	hair	2021-10-05	~3.5	back	2022-08-17	7	30	50	20	Silvery lutung	Trachypithecus_cristatus	Primates	Cercopithecidae		1
22	Cneg1	Zoo 3	11	F	hair	2020-11-13	1.08	right inner thigh	2020-12-01	7	60	50	10	DeBrazza monkey	Cercopithecus_neglectus	Primates	Cercopithecidae		0
23	Cneg2	Zoo 3	9	M	hair	2020-11-13	1.72	right inner thigh	2020-12-01	7	60	50	10	DeBrazza monkey	Cercopithecus_neglectus	Primates	Cercopithecidae		1
24	Msph1	Zoo 1	?	M	hair	2021-09-19	~1	?	2022-08-17	7	30	50	10	Mandrill	Mandrillus_sphinx	Primates	Cercopithecidae		1
25	Pham1	Zoo 1	9	M	hair	2021-12-27	~2.5	rear leg and shoulder	2022-08-17	7	30	50	20	Hamadryas baboon	Papio_hamadryas	Primates	Cercopithecidae		0
26	Pham2	Zoo 1	3	F	hair	2022-03-19	~2	back	2022-08-17	7	15	50	20	Hamadryas baboon	Papio_hamadryas	Primates	Cercopithecidae		1
27	Panu3	Zoo 3	20	M	hair	2021-02-09	2.86	right shoulder	2021-03-25	7	60	50	10	Olive baboon	Papio_anubis	Primates	Cercopithecidae		1
28	Acar1	Zoo 3	26	F	hair	2020-11-20	1.3	rear leg	2021-03-25	7	60	50	10	Black howler monkey	Alouatta_caraya	Primates	Atelidae		0
29	Acar2	Zoo 3	11	F	hair	2020-11-20	1.14	rear leg	2020-12-01	7	60	50	10	Black howler monkey	Alouatta_caraya	Primates	Atelidae		1
30	Acar3	Zoo 3	12	M	hair	2020-11-20	0.78	rear leg	2021-03-25	7	60	50	10	Black howler monkey	Alouatta_caraya	Primates	Atelidae		0
31	Lcat1	Zoo 3	10	M	hair	2020-10-10	0.48	right leg	2020-11-23	7	30	50	10	Ring-tailed lemur	Lemur_catta	Primates	Lemuridae		1
32	Rnor1	Lab	1	M	live	NA	NA	whole body	2020-09-22	2	50	200	50	Rat	Rattus_norvegicus	Rodentia	Muridae	Sprague-Dawley	0
33	Rnor2	Lab	1	M	live	NA	NA	whole body	2020-09-22	2	55	200	50	Rat	Rattus_norvegicus	Rodentia	Muridae	Sprague-Dawley	1
34	Cpor1	Zoo 3	16	M	hair	2021-04-02	1	abdomen	2021-10-04	7	80	50	10	Guinea pig	Cavia_porcellus	Rodentia	Caviidae		1
35	Cpor2	Lab	2	F	live	NA	NA	whole body	2020-12-15	2	45	200	10	Guinea pig	Cavia_porcellus	Rodentia	Caviidae		0
36	Omeg1	Zoo 3	1	MC	hair	2018-11-12	0.97	hip	2020-09-22	7	45	50	20	Bat-eared fox	Otocyon_megalotis	Carnivora	Canidae		1
37	Calp1	Zoo 1	10	F	hair	2021-06-17	3.04	abdomen	2021-10-05	7	30	50	10	Dhole	Cuon_alpinus	Carnivora	Canidae	Chinese dhole	1
38	Vvul1	Zoo 3	9	F	hair	2021-02-22	1.97	rear leg	2021-10-05	7	30	50	10	Fox	Vulpes_vulpes	Carnivora	Canidae	silver fox	1
39	Torn1	Zoo 1	1	M	hair	2021-10-12	~1	rear and arm	2022-08-17	7	30	50	10	Spectacled bear	Tremarctos_ornatus	Carnivora	Ursidae		1
40	Umar1	Zoo 1	26	F	hair	2021-12-28	~2.5	?	2022-08-17	7	30	50	20	Polar bear	Ursus_maritimus	Carnivora	Ursidae		1
41	Aful1	Zoo 3	5	M	hair	2018-10-29	1.31	tail	2020-09-22	7	30	50	10	Red panda	Ailurus_fulgens	Carnivora	Ailuridae		1
42	Pfla1	Zoo 4	16	M	live	NA	NA	whole body	2021-01-27	1	20	200	10	Kinkajou	Potos_flavus	Carnivora	Procyonidae		1
43	Plot1	Zoo 3	0.75	F	hair	2020-11-22	1.02	abdomen	2021-03-11	7	30	50	10	Raccoon	Procyon_lotor	Carnivora	Procyonidae		1
44	Hhya1	Zoo 1	22	M	hair	2022-03-16	~3	hip	2022-08-17	7	30	50	20	Hyena	Hyaena_hyaena	Carnivora	Hyaenidae		1
45	Ptig1	Zoo 3	20	M	hair	2021-02-27	1.67	hind leg	2021-10-04	7	80	50	10	Tiger	Panthera_tigris	Carnivora	Felidae	Siberian tiger	0
46	Ptig2	Zoo 1	5	F	hair	2021-03-18	0.96	tail base	2021-03-25	7	30	50	10	Tiger	Panthera_tigris	Carnivora	Felidae	Sumatran tiger	1
47	Ptig3	Zoo 1	7	F	hair	2021-03-17	4.01	abdomen	2021-03-25	7	8	50	10	Tiger	Panthera_tigris	Carnivora	Felidae	Sumatran tiger	0
48	Ptig4	Zoo 1	?	M	hair	2022-01-05	~1	tail, inner thigh, stomach	2022-08-17	7	30	50	10	Tiger	Panthera_tigris	Carnivora	Felidae	Malayan tiger	0
49	Punc1	Zoo 3	15	F	hair	2018-10-18	0.3	rump	2020-09-22	7	60	50	10	Snow leopard	Panthera_uncia	Carnivora	Felidae		0
50	Punc2	Zoo 3	17	F	hair	2020-11-28	1.65	rear leg	2021-03-11	7	15	50	10	Snow leopard	Panthera_uncia	Carnivora	Felidae		1
51	Punc3	Zoo 3	7	F	hair	2020-11-05	1.8	right leg	2020-12-03	7	15	50	20	Snow leopard	Panthera_uncia	Carnivora	Felidae		0
52	Pleo1	Zoo 1	17	F	hair	2021-05-04	3.4	right shoulder	2021-10-05	7	30	50	10	Lion	Panthera_leo	Carnivora	Felidae	Transvaal lion	1
53	Lruf1	Zoo 3	16	F	hair	2021-03-22	1.42	rear leg	2021-10-24	7	80	50	10	Bobcat	Lynx_rufus	Carnivora	Felidae		1
54	Ajub1	Zoo 3	9	M	hair	2021-02-05	1.55	hind leg	2021-03-11	7	15	50	10	Cheetah	Acinonyx_jubatus	Carnivora	Felidae		1
55	Pcon1	Zoo 1	15	F	hair	2021-09-16	~0.5	?	2022-08-17	7	30	50	10	Puma	Puma_concolor	Carnivora	Felidae	Oregon puma	1
56	Efer1	Zoo 1	28	F	hair	2021-02-01	2.88	?	2021-10-05	7	30	50	10	Przewalski horse	Equus_ferus	Perissodactyla	Equidae		0
57	Efer2	Zoo 1	17	F	hair	2021-04-21	2.88	?	2021-10-05	7	30	50	10	Przewalski horse	Equus_ferus	Perissodactyla	Equidae		1
58	Ecab1	Farm 2	15	M	hair	2019-05-07	4.04	side	2020-12-03	7	8	50	20	Horse	Equus_caballus	Perissodactyla	Equidae		1
59	Ecab2	Farm 2	25+	M	hair	2019-05-07	4.01	side	2020-09-23	7	15	50	20	Horse	Equus_caballus	Perissodactyla	Equidae		0
60	Vpac1	Farm 1	4	F	hair	2020-06-11	4.02	side	2020-11-23	7	8	50	10	Alpaca	Vicugna_pacos	Artiodactyla	Camelidae		0
61	Vpac2	Farm 1	3	F	hair	2020-06-11	4.06	side	2020-09-23	7	8	50	20	Alpaca	Vicugna_pacos	Artiodactyla	Camelidae		1
62	Cdro1	Zoo 3	3	MC	hair	2018-10-17	0.6	neck	2020-09-22	7	60	50	10	Dromedary camel	Camelus_dromedarius	Artiodactyla	Camelidae		1
63	Cbac1	Zoo 3	1.5	M	hair	2018-10-17	1.07	neck	2020-09-22	7	30	50	10	Bactrian camel	Camelus_bactrianus	Artiodactyla	Camelidae		1
64	Cwag1	Zoo 1	10	F	hair	2021-10-11	~2.5	belly	2022-08-17	7	30	50	10	Chacoan peccary	Catagonus_wagneri	Artiodactyla	Tayassuidae		1
65	Gret1	Zoo 3	26	F	hair	2020-10-26	1.71	left hip	2020-11-18	7	30	50	10	Giraffe	Giraffa_reticulata	Artiodactyla	Giraffidae		1
66	Ccan1	Zoo 3	20	F	hair	2020-07-01	0.8	rump	2020-11-19	7	30	50	10	Elk	Cervus_canadensis	Artiodactyla	Cervidae	American elk	0
67	Ccan2	Zoo 3	15	F	hair	2020-09-14	0.9	rump	2020-11-19	7	30	50	10	Elk	Cervus_canadensis	Artiodactyla	Cervidae	American elk	1
68	Ccan3	Zoo 2	8	M	hair	2018-10-24	3.25	neck	2020-11-23	7	8	50	10	Elk	Cervus_canadensis	Artiodactyla	Cervidae	Roosevelt elk	0
69	Btra1	Zoo 1	9	F	hair	2021-03-09	4.04	right flank	2021-04-27	7	8	50	10	Nilgai	Boselaphus_tragocamelus	Artiodactyla	Bovidae		1
70	Btau1	Zoo 3	13	M	hair	2020-10-03	1.92	left shoulder	2020-11-23	7	15	50	10	Cow	Bos_taurus	Artiodactyla	Bovidae	Watusi	1
71	Btau2	Farm 1	1	F	hair	2020-06-13	1.2	back	2020-09-23	7	30	50	20	Cow	Bos_taurus	Artiodactyla	Bovidae	shorthorn	0
72	Tang1	Zoo 1	0.75	M	hair	2021-04-08	3.84	thigh and prepuce	2021-10-05	7	30	50	10	Nyala	Tragelaphus_angasii	Artiodactyla	Bovidae		1
73	Tstr1	Zoo 1	11	F	hair	2021-03-02	3.95	tail	2021-04-27	7	8	50	10	Greater kudu	Tragelaphus_strepsiceros	Artiodactyla	Bovidae		0
74	Tstr2	Zoo 1	10	F	hair	2021-03-08	4.01	?	2021-03-25	7	8	50	10	Greater kudu	Tragelaphus_strepsiceros	Artiodactyla	Bovidae		1
75	Tory1	Zoo 1	?	F	hair	2021-01-28	4.01	dorsal	2021-04-27	7	8	50	10	Eland	Taurotragus_oryx	Artiodactyla	Bovidae		0
76	Tory2	Zoo 1	5	F	hair	2021-05-10	3.65	hip and back	2021-10-05	7	30	50	10	Eland	Taurotragus_oryx	Artiodactyla	Bovidae		1
77	Tspe1	Zoo 1	2	F	hair	2021-03-02	4.02	hip	2021-04-27	7	8	50	10	Sitatunga	Tragelaphus_spekii	Artiodactyla	Bovidae	East African sitatunga	1
78	Teur1	Zoo 3	11 5 4	F M M	hair	2020-10-30	1.25	neck	2020-11-18	7	30	50	10	Bongo	Tragelaphus_eurycerus	Artiodactyla	Bovidae		1	hair from three individuals combined due to small quantity
79	Acer1	Zoo 1	6	M	hair	2021-01-24	4.06	abdomen	2021-04-27	7	8	50	10	Blackbuck	Antilope_cervicapra	Artiodactyla	Bovidae		1
80	Glep1	Zoo 1	9	F	hair	2021-05-03	2	abdomen	2021-10-05	7	30	50	10	Rhim gazelle	Gazella_leptoceros	Artiodactyla	Bovidae		1
81	Cruf1	Zoo 1	1	M	hair	2021-02-02	~1	?	2022-08-17	7	30	50	10	Duiker	Cephalophus_rufilatus	Artiodactyla	Bovidae		1
82	Caeg1	Farm 1	3	F	hair	2020-06-13	1.17	back	2020-12-01	7	30	50	20	Goat	Capra_aegagrus	Artiodactyla	Bovidae	Boer	0
83	Caeg2	Farm 1	4	F	hair	2020-06-13	1.71	back	2020-09-23	7	25	50	20	Goat	Capra_aegagrus	Artiodactyla	Bovidae	Boer	1
84	Oari1	Farm 2	?	F	hair	2019-04-30	4	?	2020-08-13	7	60	50	20	Sheep	Ovis_aries	Artiodactyla	Bovidae		1	deuterated dodecane internal standard spiked onto tube; diluted 8x with Markes machine
85	Oari2	Farm 2	?	F	hair	2020-05-08	~4	?	2022-08-17	7	10	50	20	Sheep	Ovis_aries	Artiodactyla	Bovidae		0
86	Oari3	Farm 2	?	F	hair	2022-05-14	~4	?	2022-08-17	7	10	50	20	Sheep	Ovis_aries	Artiodactyla	Bovidae		0
87	Oari4	Farm 2	2.5	F	hair	2022-05-14	~4	?	2022-08-17	7	20	50	20	Sheep	Ovis_aries	Artiodactyla	Bovidae	mixed breed	0
88	Oari5	Farm 2	2+	F	hair	2022-05-14	~4	side near neck	2022-08-17	7	10	50	20	Sheep	Ovis_aries	Artiodactyla	Bovidae	mixed breed	0
89	Oari6	Farm 2	1	F	hair	2022-05-14	~4	side near neck	2022-08-17	7	20	50	50	Sheep	Ovis_aries	Artiodactyla	Bovidae	mixed breed	0
90	Oari7	Farm 1	1.5	F	hair	2020-06-11	4.03	loin	2020-09-23	7	10	50	20	Sheep	Ovis_aries	Artiodactyla	Bovidae	Jacob	0
91	Oari8	Farm 1	4	F	hair	2020-06-11	4.01	?	2020-09-23	7	8	50	20	Sheep	Ovis_aries	Artiodactyla	Bovidae	Dorset	0
92	Oari9	Farm 1	1	F	hair	2020-06-11	3.99	side	2020-09-23	7	8	50	20	Sheep	Ovis_aries	Artiodactyla	Bovidae	Jacob	0
93	Oari10	Farm 1	2	M	hair	2020-06-13	3.7	side	2020-09-23	7	10	50	20	Sheep	Ovis_aries	Artiodactyla	Bovidae	Dorper	0
94	Oari11	Farm 1	6	F	hair	2020-06-13	4.02	side	2020-09-23	7	8	50	20	Sheep	Ovis_aries	Artiodactyla	Bovidae	Dorper	0
95	Oari12	Zoo 1	14	F	hair	2021-01-27	1.9	neck and shoulder	2021-04-27	7	15	50	10	Sheep	Ovis_aries	Artiodactyla	Bovidae	mouflon	0
96	Dpyg1	Zoo 1	8	F	hair	2021-06-15	2.69	?	2021-10-05	7	75	50	10	Bontebok	Damaliscus_pygargus	Artiodactyla	Bovidae		1
97	Hequ1	Zoo 1	4	F	hair	2021-02-07	4.03	right neck	2021-04-27	7	8	50	10	Roan antelope	Hippotragus_equinus	Artiodactyla	Bovidae		1
98	Anas1	Zoo 1	20	F	hair	2021-02-21	~3.5	?	2022-08-17	7	15	50	20	Addax	Addax_nasomaculatus	Artiodactyla	Bovidae		1
99	Odam1	Zoo 2	2	M	hair	2018-11-14	0.5	neck	2020-11-18	7	30	50	10	Scimitar oryx	Oryx_dammah	Artiodactyla	Bovidae		1	hair from two individuals combined due to small quantity
100	Aalb1	Zoo 3	5	F	live	NA	NA	whole body	2020-10-06	2	15	200	10	Four-toed hedgehog	Atelerix_albiventris	Eulipotyphla	Erinaceidae		1	defecated in chamber
101	Dmar1	Zoo 3	2	?	live	NA	NA	whole body	2020-10-06	1	15	200	10	Opossum	Didelphis_marsupialis	Didelphimorphia	Didelphidae		1
102	Nruf1	Zoo 3	<1	M	hair	2021-05-17	1.7	abdomen	2021-10-04	7	40	50	10	Wallaby	Notamacropus_rufogriseus	Diprotodontia	Macropodidae		1
103	Ggal1	Farm 3	?	F	live	NA	NA	whole body	2020-12-28	1	30	200	20	Chicken	Gallus_gallus	Galliformes	Phasianidae	Orpington	1	excreted waste in chamber
104	Ggal2	Farm 3	?	F	live	NA	NA	whole body	2020-12-28	1	30	200	20	Chicken	Gallus_gallus	Galliformes	Phasianidae	ISA brown	0	excreted waste in chamber
105	Ggal3	Farm 3	?	F	live	NA	NA	whole body	2021-01-02	1	30	200	20	Chicken	Gallus_gallus	Galliformes	Phasianidae	Orpington	0
106	Ggal4	Farm 3	?	F	live	NA	NA	whole body	2021-01-02	1	30	200	20	Chicken	Gallus_gallus	Galliformes	Phasianidae	ISA brown	0	excreted waste in chamber
107	Ggal5	Farm 3	?	F	live	NA	NA	whole body	2021-01-02	1	30	200	20	Chicken	Gallus_gallus	Galliformes	Phasianidae	Plymouth Rock	0	excreted waste in chamber
108	Ggal6	Farm 3	?	F	live	NA	NA	whole body	2021-01-02	1	30	200	20	Chicken	Gallus_gallus	Galliformes	Phasianidae	Plymouth Rock	0
109	Ggal7	Farm 3	?	F	live	NA	NA	whole body	2021-01-02	1	30	200	20	Chicken	Gallus_gallus	Galliformes	Phasianidae	Plymouth Rock	0	excreted waste in chamber
110	Ggal8	Farm 3	?	F	live	NA	NA	whole body	2021-01-16	1	30	200	20	Chicken	Gallus_gallus	Galliformes	Phasianidae	Australorp	0	excreted waste in chamber
111	Ggal9	Farm 3	?	F	live	NA	NA	whole body	2021-01-16	1	30	200	20	Chicken	Gallus_gallus	Galliformes	Phasianidae	ISA brown	0
112	Scap1	Zoo 3	~7	M?	live	NA	NA	whole body	2020-10-06	4	15	200	10	Ring-necked dove	Streptopelia_capicola	Columbiformes	Columbidae		1	excreted waste in chamber (1 small pellet)
113	Amis1	Zoo 4	~1	M	live	NA	NA	whole body	2021-01-26	4	15	200	1	Alligator	Alligator_mississippiensis	Crocodilia	Alligatoridae		1	excreted waste in chamber
114	Gele1	Zoo 4	20	M	live	NA	NA	whole body	2021-01-27	2	15	200	10	Star tortoise	Geochelone_elegans	Testudines	Testudinidae		1
115	Cmcc1	Zoo 4	20+	M?	live	NA	NA	whole body	2021-01-26	2	15	200	1	Snakeneck turtle	Chelodina_mccordi	Testudines	Chelidae		1
116	Ccal1	Zoo 4	5	M	live	NA	NA	whole body	2021-01-27	4	15	200	1	Chameleon	Chamaeleo_calyptratus	Squamata	Chamaeleonidae		1
117	Hsus1	Zoo 4	20	M	live	NA	NA	whole body	2021-01-27	4	15	200	10	Gila monster	Heloderma_suspectum	Squamata	Colubridae		1
118	Tsir1	Zoo 4	~2	?	live	NA	NA	whole body	2021-01-28	3	15	200	10	Garter snake	Thamnophis_sirtalis	Squamata	Colubridae	eastern garter snake	1
119	Tsir2	Zoo 4	~1	?	live	NA	NA	whole body	2021-01-28	3	15	200	10	Garter snake	Thamnophis_sirtalis	Squamata	Colubridae	eastern garter snake	0
120	Uhen1	Zoo 4	~5	F	live	NA	NA	whole body	2021-01-26	3	15	200	1	Leaftail gecko	Uroplatus_henkeli	Squamata	Gekkonidae		1
121	Faec1	Farm 3	NA	NA	non	NA	NA	NA	2021-01-16	6	10	200	20	Faeces (chicken)					1	found fresh; ~6g
122	Faec2	Zoo 3	NA	NA	non	NA	NA	NA	2020-11-17	6	10	200	10	Faeces (armadillo)					1	found fresh
123	Faec3	Lab	NA	NA	non	NA	NA	NA	2020-09-23	7	15	50	20	Faeces (rat)					1	found fresh; 6 pellets
124	Faec4	Other	NA	NA	non	NA	NA	NA	2020-11-17	6	10	200	20	Faeces (fox?)					1	species uncertain; omnivore scat found fresh in vicinity of Princeton, NJ
125	Faec5	Other	NA	NA	non	NA	NA	NA	2020-11-07	6	5	200	20	Faeces (deer)					1	found fresh
126	Urin1	Zoo 3	NA	NA	non	NA	NA	NA	2020-11-17	6	15	200	10	Urine					1	urine-soaked paper towel
127	Carc1	Other	NA	NA	non	NA	NA	NA	2020-11-12	6	15	200	20	Bird carcass					1	died 2020-11-09; allowed to decay outdoors
128	Carc2	Other	NA	NA	non	NA	NA	NA	2020-11-12	6	10	200	20	Mouse carcass					1	dark-eyed junco; died 2020-11-08; allowed to decay outdoors
129	Soil1	Other	NA	NA	non	NA	NA	NA	2020-09-23	7	15	50	20	Soil					1
130	Berr1	Other	NA	NA	non	NA	NA	NA	2021-08-13	5	20	200	20	Laurel berries					1
131	Flow1	Other	NA	NA	non	NA	NA	NA	2021-08-09	3	10	200	20	Flower (abelia)					1
132	Flow2	Other	NA	NA	non	NA	NA	NA	2021-08-12	2	15	200	10	Flower (bull thistle)					1
133	Flow3	Other	NA	NA	non	NA	NA	NA	2021-08-12	3	15	200	20	Flower (butterfly bush)					1
134	Flow4	Other	NA	NA	non	NA	NA	NA	2021-08-09	2	30	200	20	Flower (crape myrtle)					1
135	Flow5	Other	NA	NA	non	NA	NA	NA	2021-08-12	3	20	200	20	Flower (fireweed)					1	Erechtites hieraciifolius
136	Flow6	Other	NA	NA	non	NA	NA	NA	2021-04-19	2	5	200	10000	Flower (groundsel)					1	entire plant; 100:1 split ratio TD > PTV inlet, 100:1 split ratio PTV inlet > GC
137	Flow7	Other	NA	NA	non	NA	NA	NA	2021-08-09	2	45	200	20	Flower (hydrangea)					1
138	Flow8	Other	NA	NA	non	NA	NA	NA	2021-08-09	3	10	200	20	Flower (morning glory)					1
139	Flow9	Other	NA	NA	non	NA	NA	NA	2021-08-09	3	15	200	20	Flower (rose)					1
140	Leav1	Other	NA	NA	non	NA	NA	NA	2021-08-12	2	20	200	10	Leaves (camellia)					1
141	Leav2	Other	NA	NA	non	NA	NA	NA	2020-09-23	7	15	50	20	Leaves (clover)					1
142	Leav3	Other	NA	NA	non	NA	NA	NA	2021-08-13	3	40	200	10	Leaves (laurel)					1
143	Leav4	Other	NA	NA	non	NA	NA	NA	2021-08-09	5	30	200	20	Leaves (willow)					1
144	HsapA	Humans	-	F	hair	2020-05-12	4.11	head	2020-09-23	7	8	50	20	Human	Homo_sapiens	Primates	Hominidae		0	hair sample from same individual as Hsap1; last shampoo 2 days prior
145	HsapB	Humans	-	M	hair	2021-11-06	3.93	head	2021-12-23	7	10	50	20	Human	Homo_sapiens	Primates	Hominidae		0	hair sample from same individual as Hsap7; last shampoo 2 days prior
146	HsapC	Humans	-	M	hair	2021-11-12	3.62	head	2021-12-23	7	10	50	20	Human	Homo_sapiens	Primates	Hominidae		0	hair sample from same individual as Hsap6; last shampoo 6 days prior
147	HsapD	Humans	-	M	hair	2021-11-03	4.27	head	2021-12-23	7	10	50	20	Human	Homo_sapiens	Primates	Hominidae		0	hair sample from same individual as Hsap4; last shampoo >14 days prior
148	RnorA	Lab	1	M	hair	2020-09-22	1.03	back and sides	2020-10-06	7	25	50	10	Rat	Rattus_norvegicus	Rodentia	Muridae	Sprague-Dawley	0	hair sample from same individual as Rnor1
149	RnorB	Lab	1	M	hair	2020-12-20	1.57	back and sides	2021-01-04	7	15	50	10	Rat	Rattus_norvegicus	Rodentia	Muridae	Sprague-Dawley	0	hair sample from same individual as Rnor2
150	CporA	Lab	2	F	hair	2020-12-15	1.97	back and sides	2021-01-01	7	15	50	20	Guinea pig	Cavia_porcellus	Rodentia	Caviidae		0	hair sample from same individual as Cpor2; urinated and defecated in chamber
