## Supplemental Table 2 for "Exploring natural odour landscapes: A case study with implications for human-biting insects"

simple_name	matching_NIST_entry	IUPAC_name	formula	retention_time_sec	all_classes	main_class
Undecanal	Undecanal	Undecanal	C11H22O	1371.5	aldehyde	aldehyde
Decanal	Decanal	Decanal	C10H20O	1257.5	aldehyde	aldehyde
Nonanal	Nonanal	Nonanal	C9H18O	1133.5	aldehyde	aldehyde
Octanal	Octanal	Octanal	C8H16O	1004	aldehyde	aldehyde
Heptanal	Heptanal	Heptanal	C7H14O	864	aldehyde	aldehyde
Hexanal	Hexanal	Hexanal	C6H12O	716	aldehyde	aldehyde
Pentanal	Pentanal	Pentanal	C5H10O	565	aldehyde	aldehyde
Geranylacetone	5,9-Undecadien-2-one, 6,10-dimethyl-	6,10-Dimethylundeca-5,9-dien-2-one	C13H22O	1569	ketone,terpene	ketone
Sulcatone	5-Hepten-2-one, 6-methyl-	6-Methylhept-5-en-2-one	C8H14O	983.5	ketone,terpene	ketone
Acetic acid	Acetic acid	Acetic acid	C2H4O2	503	acid	acid
Butanoic acid	Butanoic acid	Butanoic acid	C4H8O2	737	acid	acid
3-Methylbutanoic acid	Butanoic acid, 3-methyl-	3-Methylbutanoic acid	C5H10O2	815	acid	acid
Hexanoic acid	Hexanoic acid	Hexanoic acid	C6H12O2	1002.5	acid	acid
Pentanoic acid	Pentanoic acid	Pentanoic acid	C5H10O2	871.5	acid	acid
Propanoic acid	Propanoic acid	Propanoic acid	C3H6O2	613	acid	acid
1-Butanol	1-Butanol	Butan-1-ol	C4H10O	529.5	alcohol	alcohol
Isoamyl alcohol	1-Butanol, 3-methyl-	3-Methylbutan-1-ol	C5H12O	629.5	alcohol	alcohol
1-Decanol	1-Decanol	Decan-1-ol	C10H22O	934	alcohol	alcohol
1-Dodecanol	1-Dodecanol	Dodecan-1-ol	C12H26O	1189.5	alcohol	alcohol
1-Heptanol	1-Heptanol	Heptan-1-ol	C7H16O	960	alcohol	alcohol
1-Hexanol	1-Hexanol	Hexan-1-ol	C6H14O	823	alcohol	alcohol
2-Ethyl-1-hexanol	1-Hexanol, 2-ethyl-	2-Ethylhexan-1-ol	C8H18O	1043	alcohol	alcohol
1-Octen-3-ol	1-Octen-3-ol	Oct-1-en-3-ol	C8H16O	971.5	alcohol	alcohol
1-Pentanol	1-Pentanol	Pentan-1-ol	C5H12O	676	alcohol	alcohol
1-Penten-3-ol	1-Penten-3-ol	Pent-1-en-3-ol	C5H10O	552.5	alcohol	alcohol
3,5-Octadien-2-ol	3,5-Octadien-2-ol	Octa-3,5-dien-2-ol	C8H14O	1066.5	alcohol	alcohol
3-Hexen-1-ol	3-Hexen-1-ol, (E)-	Hex-3-en-1-ol	C6H12O	815	alcohol	alcohol
2-Butoxyethanol	Ethanol, 2-butoxy-	2-Butoxyethanol	C6H14O2	878	alcohol,ether	alcohol
2-Heptenal	2-Heptenal, (E)-	Hept-2-enal	C7H12O	960	aldehyde	aldehyde
2-Nonenal	2-Nonenal, (E)-	Non-2-enal	C9H16O	1224.5	aldehyde	aldehyde
3-Hexenal	3-Hexenal	Hex-3-enal	C6H10O	716	aldehyde	aldehyde
4-Nonenal	4-Nonenal, (E)-	Non-4-enal	C9H16O	1127	aldehyde	aldehyde
2-Methylbutanal	Butanal, 2-methyl-	2-Methylbutanal	C5H10O	514	aldehyde	aldehyde
3-Methylbutanal	Butanal, 3-methyl-	3-Methylbutanal	C5H10O	505	aldehyde	aldehyde
2-Ethylhexanal	Hexanal, 2-ethyl-	2-Ethylhexanal	C8H16O	934	aldehyde	aldehyde
1-Nonene	1-Nonene	Non-1-ene	C9H18	795.5	hydrocarbon	hydrocarbon
1-Octene	1-Octene	Oct-1-ene	C8H16	652	hydrocarbon	hydrocarbon
Dodecane	Dodecane	Dodecane	C12H26	1195	hydrocarbon	hydrocarbon
Heptane	Heptane	Heptane	C7H16	515	hydrocarbon	hydrocarbon
Hexadecane	Hexadecane	Hexadecane	C16H34	1707.5	hydrocarbon	hydrocarbon
Nonane	Nonane	Nonane	C9H20	800	hydrocarbon	hydrocarbon
Octane	Octane	Octane	C8H18	658.5	hydrocarbon	hydrocarbon
Pentadecane	Pentadecane	Pentadecane	C15H32	1550	hydrocarbon	hydrocarbon
Tetradecane	Tetradecane	Tetradecane	C14H30	1420	hydrocarbon	hydrocarbon
Tridecane	Tridecane	Tridecane	C13H28	1308	hydrocarbon	hydrocarbon
Undecane	Undecane	Undecane	C11H24	943	hydrocarbon	hydrocarbon
.alpha.-Methylstyrene	.alpha.-Methylstyrene	Prop-1-en-2-ylbenzene	C9H10	969	benzene,aromatic,hydrocarbon	aromatic
Cinnamaldehyde	2-Propenal, 3-phenyl-	3-Phenylprop-2-enal	C9H8O	1401.5	benzene,aldehyde,aromatic	aromatic
Acetophenone	Acetophenone	1-Phenylethanone	C8H8O	1131.5	benzene,ketone,aromatic	aromatic
Anethole	Anethole	1-Methoxy-4-prop-1-enylbenzene	C10H12O	1368.5	benzene,ether,aromatic	aromatic
Benzaldehyde	Benzaldehyde	Benzaldehyde	C7H6O	985	benzene,aldehyde,aromatic	aromatic
Benzene	Benzene	Benzene	C6H6	502.5	benzene,aromatic,hydrocarbon	aromatic
1,2,3,4-Tetramethylbenzene	Benzene, 1,2,3,4-tetramethyl-	1,2,3,4-Tetramethylbenzene	C10H14	1156	benzene,aromatic	aromatic
m-Xylene	Benzene, 1,3-dimethyl-	1,3-Xylene	C8H10	804	benzene,aromatic,hydrocarbon	aromatic
Benzeneacetaldehyde	Benzeneacetaldehyde	2-Phenylacetaldehyde	C8H8O	1099	benzene,aldehyde,aromatic	aromatic
Benzoic acid	Benzoic acid	Benzoic acid	C7H6O2	1281.5	benzene,acid,aromatic	aromatic
Benzyl alcohol	Benzyl alcohol	Phenylmethanol	C7H8O	1098.5	benzene,alcohol,aromatic	aromatic
Benzyl benzoate	Benzyl Benzoate	Benzyl benzoate	C14H12O2	1571	benzene,ester,aromatic	aromatic
2-Phenoxyethanol	Ethanol, 2-phenoxy-	2-Phenoxyethanol	C8H10O2	1336	benzene,alcohol,ether,aromatic	aromatic
Ethylbenzene	Ethylbenzene	Ethylbenzene	C8H10	791.5	benzene,aromatic,hydrocarbon	aromatic
2-Pentylfuran	Furan, 2-pentyl-	2-Pentylfuran	C9H14O	956	furan,ether,aromatic	aromatic
Furfural	Furfural	Furan-2-carbaldehyde	C5H4O2	804.5	furan,aldehyde,ether,aromatic	aromatic
Methyl salicylate	Methyl salicylate	Methyl 2-hydroxybenzoate	C8H8O3	1279	benzene,ester,alcohol,aromatic	aromatic
Naphthalene	Naphthalene	Naphthalene	C10H8	1277.5	benzene,aromatic,hydrocarbon	aromatic
p-Cresol	p-Cresol	4-Methylphenol	C7H8O	1174	benzene,alcohol,aromatic	aromatic
Phenol	Phenol	Phenol	C6H6O	1062	benzene,alcohol,aromatic	aromatic
2,4,6-Triisopropylphenol	Phenol, 2,4,6-tris(1-methylethyl)-	2,4,6-Tri(propan-2-yl)phenol	C15H24O	1658.5	benzene,alcohol,aromatic	aromatic
2-Phenylethanol	Phenylethyl Alcohol	2-Phenylethanol	C8H10O	1202	benzene,alcohol,aromatic	aromatic
Styrene	Styrene	Styrene	C8H8	847	benzene,aromatic,hydrocarbon	aromatic
Toluene	Toluene	Toluene	C7H8	654.5	benzene,aromatic,hydrocarbon	aromatic
Artemisyl acetate	(S)-3,3,6-Trimethylhepta-1,5-dien-4-yl acetate	3,3,6-Trimethylhepta-1,5-dien-4-yl acetate	C12H20O2	1189.5	ester,terpene	ester
3-Methyl-2(5H)-furanone	2(5H)-Furanone, 3-methyl-	3-Methyl-2H-furan-5-one	C5H6O2	1058.5	lactone,ester	ester
2-Oxepanone	2-Oxepanone	Oxepan-2-one	C6H10O2	1294	lactone,ester	ester
3-Hexenyl acetate	3-Hexen-1-ol, acetate, (E)-	Hex-3-enyl acetate	C8H14O2	990	ester	ester
Butyl acetate	Acetic acid, butyl ester	Butyl acetate	C6H12O2	715	ester	ester
Methyl methacrylate	Methyl methacrylate	Methyl 2-methylprop-2-enoate	C5H8O2	564.5	ester	ester
Butyl methacrylate	n-Butyl methacrylate	Butyl 2-methylprop-2-enoate	C8H14O2	948	ester	ester
2,3-Butanedione	2,3-Butanedione	Butane-2,3-dione	C4H6O2	513	ketone	ketone
Ketoisophorone	2,6,6-Trimethyl-2-cyclohexene-1,4-dione	2,6,6-Trimethylcyclohex-2-ene-1,4-dione	C9H12O2	1236	ketone,terpene	ketone
2-Heptanone	2-Heptanone	Heptan-2-one	C7H14O	851	ketone	ketone
6-Methyl-2-heptanone	2-Heptanone, 6-methyl-	6-Methylheptan-2-one	C8H16O	943	ketone	ketone
2-Hexanone	2-Hexanone	Hexan-2-one	C6H12O	703.5	ketone	ketone
3-(Hydroxymethyl)-2-nonanone	2-Nonanone, 3-(hydroxymethyl)-	3-(Hydroxymethyl)nonan-2-one	C10H20O2	1123.5	ketone,alcohol	ketone
2-Octanone	2-Octanone	Octan-2-one	C8H16O	989	ketone	ketone
2-Pentanone	2-Pentanone	Pentan-2-one	C5H10O	552.5	ketone	ketone
3-Methyl-2-pentanone	2-Pentanone, 3-methyl-	3-Methylpentan-2-one	C6H12O	651	ketone	ketone
Hydroxyacetone	2-Propanone, 1-hydroxy-	1-Hydroxypropan-2-one	C3H6O2	563.5	ketone,alcohol	ketone
3-Octanone	3-Octanone	Octan-3-one	C8H16O	979	ketone	ketone
3-Pentanone	3-Pentanone	Pentan-3-one	C5H10O	564.5	ketone	ketone
2,6,8-Trimethyl-4-nonanone	4-Nonanone, 2,6,8-trimethyl-	2,6,8-Trimethylnonan-4-one	C12H24O	1257.5	ketone	ketone
Acetoin	Acetoin	3-Hydroxybutan-2-one	C4H8O2	631.5	ketone,alcohol	ketone
Cyclohexanone	Cyclohexanone	Cyclohexanone	C6H10O	891.5	ketone	ketone
Cyclopentanone	Cyclopentanone	Cyclopentanone	C5H8O	731.5	ketone	ketone
2-Methyl-1H-pyrrole	1H-Pyrrole, 2-methyl-	2-Methyl-1H-pyrrole	C5H7N	829.5	nitrogen,pyrrole,aromatic	nitrogen
4-Cyanocyclohexene	4-Cyanocyclohexene	Cyclohex-3-ene-1-carbonitrile	C7H9N	1081	nitrogen	nitrogen
Benzonitrile	Benzonitrile	Benzonitrile	C7H5N	1034.5	nitrogen,benzene,aromatic	nitrogen
Dimethyl sulfone	Dimethyl sulfone	Methylsulfonylmethane	C2H6O2S	1015	sulphur	sulphur
Dimethyl trisulfide	Dimethyl trisulfide	(Methyltrisulfanyl)methane	C2H6S3	980	sulphur	sulphur
Dimethyl disulfide	Disulfide, dimethyl	(Methyldisulfanyl)methane	C2H6S2	630	sulphur	sulphur
N,N-Dibutylformamide	Formamide, N,N-dibutyl-	N,N-Dibutylformamide	C9H19NO	1426	nitrogen	nitrogen
N,N-Diethylformamide	Formamide, N,N-diethyl-	N,N-Diethylformamide	C5H11NO	972	nitrogen	nitrogen
Indole	Indole	1H-indole	C8H7N	1479.5	pyrrole,benzene,nitrogen,aromatic	nitrogen
Quinoline	Quinoline	Quinoline	C9H7N	1359	benzene,nitrogen,aromatic	nitrogen
4,8-Dimethylnona-1,3,7-triene	(E)-4,8-Dimethylnona-1,3,7-triene	4,8-Dimethylnona-1,3,7-triene	C11H18	1112.5	terpene,hydrocarbon	terpene
.alpha.-Pinene	.alpha.-Pinene	2,6,6-Trimethylbicyclo[3.1.1]hept-2-ene	C10H16	889.5	terpene,hydrocarbon	terpene
.alpha.-Terpineol	.alpha.-Terpineol	2-(4-Methylcyclohex-3-en-1-yl)propan-2-ol	C10H18O	1268	terpene,alcohol	terpene
.beta.-Myrcene	.beta.-Myrcene	7-Methyl-3-methylideneocta-1,6-diene	C10H16	947.5	terpene,hydrocarbon	terpene
.beta.-Ocimene	.beta.-Ocimene	3,7-Dimethylocta-1,3,6-triene	C10H16	1025.5	terpene,hydrocarbon	terpene
.beta.-Pinene	.beta.-Pinene	6,6-Dimethyl-2-methylidenebicyclo[3.1.1]heptane	C10H16	954.5	terpene,hydrocarbon	terpene
Alloocimene	2,4,6-Octatriene, 2,6-dimethyl-, (E,E)-	2,6-Dimethylocta-2,4,6-triene	C10H16	1134.5	terpene,hydrocarbon	terpene
3-Carene	3-Carene	3,7,7-Trimethylbicyclo[4.1.0]hept-3-ene	C10H16	885.5	terpene,hydrocarbon	terpene
Camphene	Camphene	2,2-Dimethyl-3-methylidenebicyclo[2.2.1]heptane	C10H16	914	terpene,hydrocarbon	terpene
Caryophyllene	Caryophyllene	4,11,11-Trimethyl-8-methylidenebicyclo[7.2.0]undec-4-ene	C15H24	1545.5	terpene,hydrocarbon	terpene
Terpinolene	Cyclohexene, 1-methyl-4-(1-methylethylidene)-	1-Methyl-4-propan-2-ylidenecyclohexene	C10H16	1092	terpene	terpene
Limonene	D-Limonene	1-Methyl-4-prop-1-en-2-ylcyclohexene	C10H16	1017	terpene,hydrocarbon	terpene
Humulene	Humulene	2,6,6,9-Tetramethylcycloundeca-1,4,8-triene	C15H24	1596	terpene,hydrocarbon	terpene
Linalool	Linalool	3,7-Dimethylocta-1,6-dien-3-ol	C10H18O	1127	terpene,alcohol	terpene
o-Cymene	o-Cymene	1-Methyl-2-propan-2-ylbenzene	C10H14	1102	terpene,benzene,aromatic,hydrocarbon	terpene
p-Cymene	p-Cymene	1-Methyl-4-propan-2-ylbenzene	C10H14	1020.5	terpene,benzene,aromatic,hydrocarbon	terpene
Ylangene	Ylangene	1,3-Dimethyl-8-propan-2-yltricyclo[4.4.0.02,7]dec-3-ene	C15H24	1459.5	terpene,hydrocarbon	terpene
